# Epigenetic Patterns of *Xylanibacter ruminicola* in Bovine Rumen Across Seasons and Pregnancy

**DOI:** 10.64898/2026.06.07.730735

**Authors:** Ziming Chen, Chian Teng Ong, Marina R. S. Fortes, Kieren McCosker, Milou H. Dekkers, Alana C. Boulton, Basil S. Firewski, Elizabeth M. Ross

## Abstract

Ruminants obtain nutrients through the microbial fermentation of plant material in the rumen. *Xylanibacter ruminicola* is a highly abundant bacterial species in the rumen. During fermentation, *X. ruminicola* utilizes diverse carbohydrates from plant materials to synthesize propionate, a volatile fatty acid providing energy to ruminants. However, variation in pasture quality (e.g, nutrient and fibre content) across seasons and host pregnancy status can alter the rumen microenvironment, potentially affecting microbial activity. Bacteria in culture display distinct methylation (a reversible epigenetic modification capable of gene regulation) changes in response to the growth environment. We hypothesized that the changes to the rumen environment would affect the DNA methylation patterns within the *X. ruminicola* genome. Rumen fluid from 37 female Brahman cattle (17 pregnant) were sampled across four seasons. DNA methylation profiles (N6-methyladenine, N4-methylcytosine, and 5-methylcytosine) of *X. ruminicola* across seasons (varying pasture quality) and pregnancy statuses characterized using Oxford Nanopore sequencing. After correcting for relative abundance, DNA methylation levels within the coding DNA sequences of several *X. ruminicola* genes differed between seasons and pregnancy status. Most of these genes were classified as ExbD/TolR family proteins and related to the protein transport process. Our study demonstrates that the DNA methylation profiles of rumen *X. ruminicola* genes vary with host environment factors. These results provide insight into the role of bacterial DNA methylation in mediating interactions between bacteria and their environments.

**Lay Summary:** Ruminants rely on rumen microbes to convert plants into nutrients. *Xylanibacter ruminicola* is a bacterial species in the rumen that produces nutrients for ruminants during plant fermentation. Changes in pasture quality and host pregnancy status can influence the activity of *X. ruminicola*, as reflected in the DNA methylation profile across its genome. DNA methylation is a reversible DNA modification that can affect gene activity and help bacterial adaptation to changing environments. Rumen fluid from 37 female Brahman cattle (17 pregnant) across four seasons were used to evaluate the pasture quality and host pregnancy effects on the DNA methylation profile of *X. ruminicola*. The relative abundances of *X. ruminicola* were influenced by pasture quality, but not by host pregnancy. However, host pregnancy status and changes in pasture quality influenced the DNA methylation signatures of *X. ruminicola*. Genes with DNA methylation changes were associated with the protein transport process. These findings suggest that the DNA methylation profiles of rumen *X. ruminicola* vary with host environment factors.

**Teaser Text:** This study demonstrates that the DNA methylation profiles of rumen *Xylanibacter ruminicola* vary with host environment factors. These findings provide insight into the role of bacterial DNA methylation in mediating interactions between rumen bacteria and their environment.
