## Supplemental_table for "Epigenetic Patterns of *Xylanibacter ruminicola* in Bovine Rumen Across Seasons and Pregnancy"

### Sheet: S1
Table S1. Sequencing data summary.
sample_id	preg_info	time	season	chopper_num_seqs	chopper_sum_len	chopper_avg_len	chopper_N50	primary_num_seqs	primary_sum_len	primary_avg_len	primary_N50	kraken_num_seqs	kraken_sum_len	kraken_avg_len	kraken_N50	rel_abun
13	Pregnant	tp2	winter	1748147	2949138847	1687	6415	17447	160044641	9173.2	12625	2764	19609489	7094.6	10350	0.664923
15	Pregnant	tp2	winter	1502546	1778805886	1183.9	2772	8878	63825365	7189.2	10786	1644	9677074	5886.3	9014	0.544021
16	Pregnant	tp2	winter	1171426	1791471301	1529.3	4240	10732	69446846	6471	9281	1955	10257415	5246.8	7719	0.572569
17	Pregnant	tp2	winter	1564048	2467727789	1577.8	4276	16647	99203837	5959.3	8661	3285	16892513	5142.3	7854	0.684537
18	Not pregnant	tp2	winter	779907	1709330936	2191.7	5473	11285	70040994	6206.6	7626	2273	12780038	5622.5	6949	0.747663
19	Pregnant	tp2	winter	1276781	2426609138	1900.6	4519	15188	87545970	5764.2	7678	3223	16272711	5048.9	6902	0.670595
20	Pregnant	tp2	winter	1390553	4155101825	2988.1	5547	29073	167072908	5746.7	7019	5785	29965529	5179.9	6460	0.721174
21	Pregnant	tp2	winter	978516	2061122857	2106.4	4738	16869	80024885	4743.9	6557	3568	14202917	3980.6	5992	0.689086
22	Not pregnant	tp2	winter	1142388	2586150719	2263.8	5265	25347	140134165	5528.6	7524	5783	27195626	4702.7	6715	1.05159
23	Pregnant	tp2	winter	1162862	1928575909	1658.5	4719	12113	80042715	6608	9251	2340	12876329	5502.7	7973	0.66766
24	Not pregnant	tp2	winter	1355930	1960542142	1445.9	4090	11973	71811180	5997.8	8901	2474	12025427	4860.7	7593	0.613373
25	Pregnant	tp2	winter	1379565	1548354779	1122.4	2667	8139	60874608	7479.4	10310	1588	10095404	6357.3	9142	0.652008
26	Not pregnant	tp2	winter	1769160	4933521479	2788.6	6869	33150	241134033	7274	9418	5724	36602056	6394.5	8470	0.741905
27	Not pregnant	tp2	winter	690094	1423138168	2062.2	6579	11026	78973374	7162.5	9595	2123	12286985	5787.6	8288	0.863373
29	Not pregnant	tp2	winter	1516757	3159448193	2083	4368	27974	118615488	4240.2	5842	6566	23456323	3572.4	5291	0.742418
30	Pregnant	tp2	winter	1162881	3021246591	2598.1	5083	20729	111917252	5399.1	6855	4242	20440253	4818.5	6246	0.67655
31	Pregnant	tp2	winter	1669740	3121636775	1869.5	4016	21143	97652988	4618.7	6007	4342	18313155	4217.7	5577	0.586652
32	Not pregnant	tp2	winter	2289163	2775225862	1212.3	2716	17060	67874979	3978.6	5857	3524	12111522	3436.9	5232	0.436416
33	Pregnant	tp2	winter	1302602	2840222874	2180.4	4414	23014	111737166	4855.2	6450	4646	19809435	4263.8	5872	0.697461
34	Pregnant	tp2	winter	1365717	1952294099	1429.5	4120	12591	81566404	6478.2	9521	2297	12313104	5360.5	8247	0.630699
35	Pregnant	tp2	winter	1278085	2722892886	2130.4	5464	22132	143726291	6494	9004	4666	26798289	5743.3	8116	0.984184
36	Pregnant	tp2	winter	1492564	3445162181	2308.2	6249	26714	181779893	6804.7	9645	5650	31215202	5524.8	8488	0.906059
38	Not pregnant	tp2	winter	1155795	1533639228	1326.9	3314	12345	62933374	5097.9	9269	2947	10635628	3609	7323	0.69349
39	Not pregnant	tp2	winter	1473578	2699661483	1832	4232	27201	113365246	4167.7	6362	6855	24517699	3576.6	5742	0.908177
40	Not pregnant	tp2	winter	1119389	1831326874	1636	3875	13141	59766037	4548.1	7178	3339	11809088	3536.7	6366	0.644838
41	Not pregnant	tp2	winter	1897871	3522139229	1855.8	6232	27306	205432437	7523.3	10958	5064	29630184	5851.1	9294	0.841255
42	Pregnant	tp2	winter	1528919	2465042832	1612.3	3866	29058	103594227	3565.1	5848	7492	22283463	2974.3	5271	0.903979
43	Pregnant	tp2	winter	1262723	2615535818	2071.3	4990	22570	128530443	5694.7	7657	4759	23275729	4890.9	6941	0.889903
45	Pregnant	tp2	winter	1260748	1881757049	1492.6	4501	12585	76475612	6076.7	9067	2737	13102466	4787.2	7566	0.696289
46	Not pregnant	tp2	winter	1417894	1040789837	734	855	4911	27767596	5654.2	10942	1004	4121133	4104.7	8112	0.395962
47	Pregnant	tp2	winter	1084615	1019333927	939.8	1616	5822	40162593	6898.4	12848	1176	5402458	4593.9	9224	0.529999
48	Not pregnant	tp2	winter	657585	933912794	1420.2	4971	6601	44410797	6727.9	9572	1304	7110993	5453.2	8090	0.761419
49	Pregnant	tp2	winter	1578122	3134159975	1986	4217	26839	120293287	4482	6045	5916	24339011	4114.1	5559	0.776572
50	Not pregnant	tp2	winter	1059650	1367641049	1290.7	3282	9936	49542244	4986.1	6840	2117	9420328	4449.8	6250	0.688801
51	Not pregnant	tp2	winter	1316771	2633672813	2000.1	4956	24525	125023112	5097.8	7003	5947	26545191	4463.6	6435	1.00792
52	Not pregnant	tp2	winter	1444017	1487275645	1030	1866	9386	50720385	5403.8	9214	1951	8753108	4486.5	7894	0.588533
13	Pregnant	tp3	spring	2254335	2752102130	1220.8	2181	10825	111469630	10297.4	15654	1706	11738052	6880.5	11784	0.426512
14	Not pregnant	tp3	spring	2370516	3034746828	1280.2	3417	12588	131862512	10475.3	15635	2069	15006655	7253.1	11895	0.494494
15	Pregnant	tp3	spring	980064	1915513933	1954.5	6606	10680	97557560	9134.6	12005	1951	14248802	7303.3	10551	0.743863
16	Pregnant	tp3	spring	2026190	3307647610	1632.4	5652	17326	192377255	11103.4	16812	3155	21725040	6885.9	12145	0.656812
17	Pregnant	tp3	spring	3719626	4834556611	1299.7	3638	29311	241246473	8230.6	14474	5850	31729079	5423.8	10966	0.656298
18	Not pregnant	tp3	spring	2687140	3773135859	1404.1	3169	14123	122034967	8640.9	12594	2524	16604549	6578.7	10361	0.440073
19	Pregnant	tp3	spring	1556164	2460621286	1581.2	3741	9818	99602476	10144.9	14269	1624	12507960	7701.9	11370	0.508325
20	Pregnant	tp3	spring	991371	2717353755	2741	6872	13269	110800651	8350.3	10619	2252	16261042	7220.7	9624	0.598415
21	Pregnant	tp3	spring	1090555	3515347838	3223.4	7164	22763	198131897	8704.1	11005	3578	26290117	7347.7	9711	0.747867
22	Not pregnant	tp3	spring	953418	3184807368	3340.4	7951	26639	253671625	9522.6	11878	4512	36172639	8017	10594	1.13579
23	Pregnant	tp3	spring	1026497	2323060126	2263.1	7555	17151	151103081	8810.2	11770	3258	22114972	6787.9	9971	0.951976
24	Not pregnant	tp3	spring	869541	1903911664	2189.6	7488	13667	124787377	9130.6	11831	2750	20922185	7608.1	10116	1.09891
25	Pregnant	tp3	spring	1364474	2329580618	1707.3	6075	12246	121460471	9918.4	13194	2076	16101400	7756	10883	0.691172
27	Not pregnant	tp3	spring	1299542	2124604581	1634.9	5595	11504	102967398	8950.6	12062	1992	14195836	7126.4	10186	0.668164
29	Not pregnant	tp3	spring	1521202	5861077073	3852.9	7422	40941	361620715	8832.7	11267	6982	55422607	7937.9	10177	0.945604
30	Pregnant	tp3	spring	753704	2244401369	2977.8	6435	11296	91204359	8074	9972	1849	12831094	6939.5	8781	0.571693
31	Pregnant	tp3	spring	1843132	3721561997	2019.2	5101	25841	178910826	6923.5	8581	5153	31201107	6054.9	7691	0.838387
32	Not pregnant	tp3	spring	2857218	3558098186	1245.3	2278	11101	100626698	9064.7	12215	1841	13982089	7594.8	10615	0.392965
33	Pregnant	tp3	spring	1557865	4203417800	2698.2	5951	34246	235980679	6890.8	8676	5897	33406496	5665	7730	0.794746
34	Pregnant	tp3	spring	2079778	3197646179	1537.5	4598	16065	160543922	9993.4	14066	2871	22975338	8002.6	11690	0.718508
36	Pregnant	tp3	spring	668655	1525699502	2281.7	7309	12519	110360374	8815.4	11467	2498	18491552	7402.5	10004	1.212
38	Not pregnant	tp3	spring	1476004	1768749504	1198.3	2602	8261	76035196	9204.1	14463	1573	10329000	6566.4	10996	0.583972
39	Not pregnant	tp3	spring	1086876	3311963534	3047.2	8052	28162	274804406	9758	12698	4721	37640823	7973.1	10865	1.13651
40	Not pregnant	tp3	spring	999927	1604168156	1604.3	3620	6388	60093735	9407.3	13051	1089	8019598	7364.2	10904	0.499923
41	Not pregnant	tp3	spring	1430071	2043062124	1428.6	3089	8815	78967358	8958.3	12901	1528	10891917	7128.2	10463	0.533117
42	Pregnant	tp3	spring	1089268	2072186219	1902.4	5189	14659	101943303	6954.3	8887	2800	17272228	6168.7	8188	0.833527
43	Pregnant	tp3	spring	1623594	2407613239	1482.9	4983	13156	103799941	7889.9	10645	1963	12053071	6140.1	8862	0.500623
45	Pregnant	tp3	spring	1150663	2069178546	1798.2	5369	8006	78931080	9859	13064	1325	10901521	8227.6	11423	0.526853
46	Not pregnant	tp3	spring	2904358	3317802176	1142.4	2827	16017	126402651	7891.8	10805	2573	16320057	6342.8	9356	0.491894
47	Pregnant	tp3	spring	1545668	3225568706	2086.8	7279	21403	197041209	9206.2	12132	4381	34125877	7789.5	10463	1.05798
48	Not pregnant	tp3	spring	2227630	3897222038	1749.5	4797	20960	168140831	8022	11352	4220	26164828	6200.2	9319	0.671371
50	Not pregnant	tp3	spring	1718094	3098136314	1803.2	4999	15684	152983595	9754.1	13320	2189	16755462	7654.4	11217	0.540824
51	Not pregnant	tp3	spring	2711497	3839348095	1416	3110	16193	122470133	7563.2	11163	3004	16360027	5446.1	9243	0.426115
52	Not pregnant	tp3	spring	1897852	3538540869	1864.5	5259	19217	156727878	8155.7	10435	2973	20790764	6993.2	9150	0.587552
13	Pregnant	tp4	summer	879673	1715794920	1950.5	5295	12130	102896017	8482.8	11283	2210	14861992	6724.9	9305	0.866187
14	Not pregnant	tp4	summer	2068555	3482691374	1683.6	5407	16163	194472346	12031.9	17439	2632	20915392	7946.6	12964	0.600553
15	Pregnant	tp4	summer	1259257	2229526166	1770.5	3479	7122	88660876	12448.9	17082	1271	11673414	9184.4	13462	0.523583
17	Pregnant	tp4	summer	1125759	1852128281	1645.2	3674	9062	85811998	9469.4	13966	1606	11500474	7160.9	11728	0.620933
18	Not pregnant	tp4	summer	1433982	2291043071	1597.7	2599	6334	73653508	11628.3	16488	1101	9396636	8534.6	13012	0.410147
19	Pregnant	tp4	summer	1530307	1997484402	1305.3	1978	6425	77698444	12093.1	18841	1126	8793306	7809.3	13497	0.440219
20	Pregnant	tp4	summer	1556283	2375883050	1526.6	3293	10128	111304534	10989.8	16393	1816	13401663	7379.8	11849	0.564071
21	Pregnant	tp4	summer	1257488	2175054684	1729.7	3921	7460	85464876	11456.4	17794	1219	9233976	7575	13285	0.42454
22	Not pregnant	tp4	summer	1390600	2241374145	1611.8	2753	8394	97354977	11598.2	16551	1463	12151577	8305.9	12709	0.542149
23	Pregnant	tp4	summer	778358	1864176134	2395	5087	7559	82951750	10973.9	15249	1317	9964322	7565.9	11459	0.534516
24	Not pregnant	tp4	summer	1554005	2387869157	1536.6	2905	10182	97076852	9534.2	14042	1993	14093817	7071.7	10788	0.590226
25	Pregnant	tp4	summer	1744912	2327102627	1333.7	3014	11365	121868139	10723.1	15120	1897	15806298	8332.3	11996	0.679227
26	Not pregnant	tp4	summer	1219924	2249482016	1844	3924	9778	118299975	12098.6	17534	1711	14250075	8328.5	13229	0.633483
27	Not pregnant	tp4	summer	1276952	2159022285	1690.8	3272	8063	85061432	10549.6	15459	1458	10720268	7352.7	11767	0.496533
29	Not pregnant	tp4	summer	1596325	2452637049	1536.4	2706	7945	88630545	11155.5	16637	1307	9872330	7553.4	12977	0.402519
30	Pregnant	tp4	summer	2321760	3181100134	1370.1	2171	10518	107314339	10202.9	15363	2101	15514091	7384.1	11995	0.487696
31	Pregnant	tp4	summer	1321647	2482043766	1878	3354	5439	55415191	10188.5	16207	933	6164134	6606.8	11596	0.248349
32	Not pregnant	tp4	summer	1839640	3110867097	1691	2715	7211	84703710	11746.5	17150	1163	10036131	8629.5	13713	0.322615
33	Pregnant	tp4	summer	1395129	2526797892	1811.2	3661	11294	125009586	11068.7	15766	1852	14509020	7834.2	12480	0.574206
34	Pregnant	tp4	summer	1343420	2535241006	1887.2	4678	13095	136361795	10413.3	14499	2246	16975361	7558	11141	0.669576
35	Pregnant	tp4	summer	1578526	2494769059	1580.4	3177	8178	82982403	10147	13666	1329	10291876	7744.1	10847	0.412538
36	Pregnant	tp4	summer	1091082	1720543520	1576.9	3097	6918	76030630	10990.3	17071	1311	9723099	7416.6	13143	0.565118
38	Not pregnant	tp4	summer	3208174	4722696272	1472.1	2447	13738	160473261	11681	17526	2486	19999339	8044.8	13598	0.423473
39	Not pregnant	tp4	summer	3166679	4626645719	1461	2821	18053	191386522	10601.4	16542	3053	21455874	7027.8	12138	0.463746
40	Not pregnant	tp4	summer	1975561	2952630387	1494.6	2855	12674	136774435	10791.7	16942	2207	16479646	7467	13151	0.558134
41	Not pregnant	tp4	summer	2256374	2973340474	1317.8	2350	10134	118519881	11695.3	16933	1719	14462056	8413.1	12886	0.486391
42	Pregnant	tp4	summer	1745996	2808120842	1608.3	2649	11482	130452929	11361.5	17236	1997	16404407	8214.5	13549	0.584177
43	Pregnant	tp4	summer	1367957	1971225245	1441	2415	6266	69061444	11021.6	16764	993	7535897	7589	12100	0.382295
45	Pregnant	tp4	summer	1134822	1987036723	1751	4250	9122	100641857	11032.9	16639	1603	12215646	7620.5	12527	0.614767
46	Not pregnant	tp4	summer	1700511	2255010613	1326.1	2193	7636	96500373	12637.6	18529	1199	10542040	8792.4	14357	0.467494
47	Pregnant	tp4	summer	1459117	2389087469	1637.4	2996	8026	93474628	11646.5	16822	1387	11260954	8118.9	13332	0.47135
48	Not pregnant	tp4	summer	1564730	2970040010	1898.1	3566	13242	145451146	10984.1	16507	2565	18406862	7176.2	12439	0.619751
49	Pregnant	tp4	summer	772897	1218850482	1577	2747	3657	42320817	11572.6	17586	610	4927985	8078.7	13064	0.404314
50	Not pregnant	tp4	summer	1211722	2278372905	1880.3	3233	7697	74135944	9631.8	13761	1846	14222268	7704.4	11332	0.624229
51	Not pregnant	tp4	summer	2660870	6633927931	2493.1	4482	15956	178872567	11210.4	18499	2841	19734705	6946.4	13691	0.297481
52	Not pregnant	tp4	summer	2299206	4169145681	1813.3	3185	13968	174413888	12486.7	18171	2288	19449226	8500.5	13705	0.466504
13	Pregnant	tp5	autumn	1129623	1390182633	1230.7	1948	4225	23458435	5552.3	11284	1052	3692460	3509.9	7002	0.26561
14	Not pregnant	tp5	autumn	1236209	1475279616	1193.4	1775	3559	20724349	5823.1	11704	868	3403629	3921.2	7814	0.230711
15	Pregnant	tp5	autumn	1201847	1823347499	1517.1	2961	8837	38604813	4368.5	7256	2415	8092212	3350.8	6238	0.443811
16	Pregnant	tp5	autumn	897159	3336844223	3719.3	7677	19310	183922948	9524.8	12392	3843	31551267	8210.1	11237	0.945542
17	Pregnant	tp5	autumn	1030302	1372431377	1332.1	2769	12042	44304974	3679.2	6491	3134	8661496	2763.7	5304	0.631106
18	Not pregnant	tp5	autumn	1507461	1648650577	1093.7	1582	3156	16556932	5246.2	10244	763	2982404	3908.8	7192	0.1809
19	Pregnant	tp5	autumn	1403052	1705964269	1215.9	1924	3805	23360127	6139.3	10736	819	3865357	4719.6	8668	0.226579
20	Pregnant	tp5	autumn	717775	2248414219	3132.5	6419	11236	88793801	7902.6	10883	1893	11929917	6302.1	9106	0.530592
21	Pregnant	tp5	autumn	2080841	2193374785	1054.1	1527	7743	35034681	4524.7	10999	2481	6734865	2714.6	6627	0.307055
22	Not pregnant	tp5	autumn	1245200	1680351165	1349.5	2095	5178	25318148	4889.6	11195	1559	4865805	3121.1	7459	0.289571
23	Pregnant	tp5	autumn	877902	1251806700	1425.9	2583	10925	46410859	4248.1	7643	3259	9679781	2970.2	5899	0.773265
24	Not pregnant	tp5	autumn	1088253	1879330497	1726.9	3320	10595	48258099	4554.8	7587	2762	9108390	3297.8	5575	0.484661
25	Pregnant	tp5	autumn	1542156	1977687940	1282.4	2072	5169	28795711	5570.8	10752	1129	4809744	4260.2	7746	0.2432
26	Not pregnant	tp5	autumn	801500	1194071846	1489.8	2430	3212	19010518	5918.6	9828	741	3361946	4537	7798	0.281553
27	Not pregnant	tp5	autumn	1685527	1556602194	923.5	1271	6368	20846981	3273.7	8563	2075	4471827	2155.1	4647	0.287281
29	Not pregnant	tp5	autumn	1412206	1587274003	1124	1618	3251	18278999	5622.6	10633	827	3295482	3984.9	8356	0.207619
30	Pregnant	tp5	autumn	948991	1225121926	1291	1973	3413	19321484	5661.1	9878	869	3514407	4044.2	7566	0.286862
31	Pregnant	tp5	autumn	3462767	2779578370	802.7	1072	15283	42089036	2754	7991	5501	9352380	1700.1	3910	0.336468
32	Not pregnant	tp5	autumn	1835214	4973269245	2709.9	5760	16908	117768897	6965.3	9543	3401	19560844	5751.5	8546	0.39332
33	Pregnant	tp5	autumn	1271186	4816657098	3789.1	8923	35162	353669432	10058.3	14184	6941	51665531	7443.5	11583	1.07264
34	Pregnant	tp5	autumn	996346	1746232016	1752.6	3223	6909	40182376	5815.9	8361	1500	7280486	4853.7	7364	0.416925
35	Pregnant	tp5	autumn	1323518	1792336789	1354.2	2265	4875	30793639	6316.6	10185	1063	5072369	4771.7	7737	0.283003
36	Pregnant	tp5	autumn	1105486	1633594186	1477.7	2904	6627	35021841	5284.7	8211	1649	7201451	4367.2	6983	0.440835
38	Not pregnant	tp5	autumn	858462	1030126374	1200	1894	2024	12238057	6046.5	11913	474	1845389	3893.2	7491	0.179142
40	Not pregnant	tp5	autumn	1037263	2597110619	2503.8	5389	14735	110187272	7477.9	10388	3013	18859186	6259.3	9444	0.72616
41	Not pregnant	tp5	autumn	1293448	1353005681	1046	1490	2825	17732122	6276.9	11796	651	3030267	4654.8	8398	0.223966
42	Pregnant	tp5	autumn	2350158	2867752969	1220.2	2145	13860	48210333	3478.4	5797	3290	9420632	2863.4	5000	0.328502
43	Pregnant	tp5	autumn	833094	845826230	1015.3	1611	5163	11059790	2142.1	5661	1608	2518958	1566.5	3463	0.29781
45	Pregnant	tp5	autumn	1529907	2158694494	1411	2192	5421	27829992	5133.7	11940	1630	4949419	3036.5	7467	0.229278
46	Not pregnant	tp5	autumn	1516159	2117471763	1396.6	2239	5822	29868000	5130.2	10505	1370	4608711	3364	7527	0.217652
47	Pregnant	tp5	autumn	1340534	1195739246	892	1222	4807	17080528	3553.3	10023	1461	2937470	2010.6	5240	0.245661
48	Not pregnant	tp5	autumn	873735	1310010950	1499.3	2421	2677	15512510	5794.7	10195	607	2675938	4408.5	8648	0.204268
49	Pregnant	tp5	autumn	1130500	1426871643	1262.2	1965	4081	19456734	4767.6	11491	1228	3363941	2739.4	6186	0.235756
50	Not pregnant	tp5	autumn	1113853	3026303100	2717	6688	14045	139486839	9931.4	14190	3024	25646816	8481.1	12701	0.847464
51	Not pregnant	tp5	autumn	816417	1121405788	1373.6	2272	2301	12282384	5337.8	10607	536	1989390	3711.5	7400	0.177401
52	Not pregnant	tp5	autumn	1223387	1863313818	1523.1	2559	4030	24273819	6023.3	11689	892	3907613	4380.7	8728	0.209713

### Sheet: S2
Table S2. Evaluation of season and pregnancy effects on relative abundances using ANOVA.
Sum Sq	Mean Sq	NumDF	DenDF	F value	Pr(>F)	term
0.0502235	0.0502235	1	34.924	1.51977	0.225888	preg_info
2.72556	0.90852	3	104.259	27.492	3.52e-13	time

### Sheet: S3
Table S3. Evaluation of grass quality and pregnancy effect on relative abundance using ANOVA.
Sum Sq	Mean Sq	NumDF	DenDF	F value	Pr(>F)	term
6.48581e+07	6.48581e+07	1	16.302	0.666682	0.425982	preg_info
3.56902e+09	3.56902e+09	1	128.921	36.6862	1.41844e-08	Crude_Protein
1.38352e+08	1.38352e+08	1	131.161	1.42214	0.235205	Starch

### Sheet: S4
Table S4. Functional annotation and enrichment.
Category	Term	Count	List Total	Pop Hits	Pop Total	P-Value	Benjamini	Fold Enrichment	Bonferroni	FDR	Fisher Exact	Group
INTERPRO	ExbD	2	3	4	2501	0.0032	0.0128	416.83	0.0127	0.0128	5.75e-06	season
GOTERM_BP_DIRECT	protein transport	2	3	10	1165	0.0171	0.0342	77.67	0.0504	0.0342	0.000198	season
UP_KW_BIOLOGICAL_PROCESS	Protein transport	2	2	10	495	0.0202	0.0404	49.5	0.04	0.0404	0.000368	season
GOTERM_MF_DIRECT	transmembrane transporter activity	2	3	33	1757	0.0372	0.0744	35.49	0.0731	0.0744	0.00101	season
INTERPRO	ExbD	2	2	4	2501	0.0016	0.0016	625.25	0.0016	0.0016	1.92e-06	preg_info
GOTERM_BP_DIRECT	protein transport	2	2	10	1165	0.00858	0.00858	116.5	0.0171	0.00858	6.64e-05	preg_info
GOTERM_MF_DIRECT	transmembrane transporter activity	2	2	33	1757	0.0188	0.0188	53.24	0.0188	0.0188	0.000342	preg_info
UP_KW_BIOLOGICAL_PROCESS	Protein transport	2	2	10	495	0.0202	0.0404	49.5	0.04	0.0404	0.000368	preg_info
INTERPRO	ExbD	2	3	4	2501	0.0032	0.0192	416.83	0.019	0.0192	5.75e-06	hay_preg
GOTERM_BP_DIRECT	protein transport	2	3	10	1165	0.0171	0.0342	77.67	0.0504	0.0342	0.000198	hay_preg
UP_KW_BIOLOGICAL_PROCESS	Protein transport	2	2	10	495	0.0202	0.0404	49.5	0.04	0.0404	0.000368	hay_preg
GOTERM_MF_DIRECT	transmembrane transporter activity	2	3	33	1757	0.0372	0.149	35.49	0.141	0.149	0.00101	hay_preg
